# Preselection of QTL markers enhances accuracy of genomic selection in Norway spruce

**DOI:** 10.1101/2022.11.11.516144

**Authors:** Zhi-Qiang Chen, Adam Klingberg, Henrik R. Hallingbäck, Harry X. Wu

**Affiliations:** Umeå Plant Science Centre, Department Forest Genetics and Plant Physiology, Swedish University of Agricultural Sciences, SE-90183 Umeå, Sweden; Skogforsk, SE-91821 Sävar, Sweden; Skogforsk, Uppsala Science Park, SE-75183 Uppsala; CSIRO National Collection Research Australia, Black Mountain Laboratory, Canberra, ACT 2601, Australia

**Keywords:** Genomic prediction, Marker preselection, GWAS, *Picea abies*

## Abstract

Genomic prediction (GP) or genomic selection is a method to predict the accumulative effect of all quantitative trait loci (QTLs) effects by capturing the linkage disequilibrium between markers and QTLs. Thus, marker preselection is considered a promising method to capture Mendelian segregation effects, especially for an oligogenic trait. Using QTLs detected in the genome-wide association study (GWAS) could improve genomic prediction, including informative marker selection and adding a QTL with the largest effect size as a fixed effect. Here, we performed GWAS and genomic selection studies in a population with 904 clones from 32 full-sib families using a newly developed 50k SNP Norway spruce array. In total, GWAS identified 41 SNPs associated with budburst stage (BB) and the SNP with the largest effect size explained 5.1% of the phenotypic variation (PVE). For the other five traits like growth and wood quality traits, only 2 – 13 SNPs were detected and PVE of the strongest effects ranged from 1.2% to 2.0%. GP with approximately 100 preselected SNPs based on the smallest *p*-values from GWAS showed the largest predictive ability (PA) for the oligogenic trait BB. But for the other polygenic traits, approximate 2000-4000 preselected SNPs, indicated by the smallest Akaike information criterion to offer the best model fit, still resulted in PA being similar to that of GP models using all markers. Analyses on both real-life and simulated data also showed that the inclusion of a large QTL SNP in the model as a fixed effect could improve PA and accuracy of GP provided that the PVE of the QTL was ≥2.5%.
