## Supplementary Tables 1-6 for "Preselection of QTL markers enhances accuracy of genomic selection in Norway spruce"

### Sheet: Table S1
Table S1 Model, number of variance components (n), additive variance (Vadd), Variances of additive x site (VaddxS), variance of dominance (Vdom), variance of dominance by site (VdomxS), Variance of epistatic effect (Vxx), Variance of genetic residual (Vr), variance of genetic residual by site (VrxS), residual variance, narrow-sense heritability (h2), ratio of dominance to phenotypic variance (d2)…
Trait	No_Model	Model	n	Vadd	VaddxS	Vdom	Vdomxs	Vxx	Vr	Vrxs	Ve	h2 (SE)	d2 (SE)	i2 (SE)	r2 (SE)	H2 (SE)	AIC	No_Model	Model	n	Vadd	Vaddxs	Vdom	Vdomxs	Vxx	Vr	Vrxs	Ve	h2 (SE)	d2 (SE)	i2 (SE)	r2 (SE)	H2 (SE)	AIC
HT6	1	PBLUP-A	6	6.48 (0.58)	1.13 (0.30)						28.99 (0.48)	0.18 (0.01)					43680.9	1	GBLUP-A	6	6.37 (0.56)	1.08 (0.28)						29.05 (0.47)	0.17 (0.01)					43672.7
	2	PBLUP-AR	8	4.44 (1.33)	0.60 (0.23)				0.92 (0.78)	1.36 (0.39)	28.24 (0.50)	0.13 (0.04)			0.03 (0.02)	0.15 (0.02)	43670.3	2	GBLUP-AR	8	4.02 (0.84)	0.62 (0.23)				1.13 (0.49)	1.31 (0.39)	28.24 (0.50)	0.11 (0.02)			0.03 (0.01)	0.15 (0.02)	43656.4
	3	PBLUP-ADR	10	4.45 (1.33)	0.60 (0.23)	0 (0)	0 (0)		0.92 (0.78)	1.36 (0.39)	28.24 (0.50)	0.13 (0.04)	0 (0)		0.02 (0.02)	0.15 (0.02)	43674.3	3	GBLUP-ADR	10	4.02 (0.84)	0.62 (0.23)	0 (0)	0 (0)		1.13 (0.49)	1.31 (0.39)	28.24 (0.50)	0.11 (0.02)	0 (0)		0.03 (0.01)	0.15 (0.02)	43660.4
	4	PBLUP-ADR-aa*	11															4	GBLUP-ADR-aa	11	4.02 (1.42)	0.62 (0.23)	0 (0)	0 (0)	0 (0)	1.13 (0.96)	1.31 (0.39)	28.24 (0.50)	0.11 (0.02)	0 (0)	0 (0)	0.03 (0.01)	0.15 (0.01)	43662.4
	5	PBLUP-ADR-ad*	11															5	GBLUP-ADR-ad	11	4.02 (1.42)	0.62 (0.23)	0 (0)	0 (0)	0 (0)	1.13 (0.49)	1.31 (0.39)	28.24 (0.50)	0.11 (0.02)	0 (0)	0 (0)	0.03 (0.01)	0.15 (0.01)	43662.4
	6	PBLUP-ADR-dd*	11															6	GBLUP-ADR-dd	11	4.02 (1.42)	0.62 (0.23)	0 (0)	0 (0)	0 (0)	1.13 (0.49)	1.31 (0.39)	28.24 (0.50)	0.11 (0.02)	0 (0)	0 (0)	0.03 (0.01)	0.15 (0.01)	43662.4
HT12	1	PBLUP-A	2	30.7 (5.0)							125.2 (4.0)	0.20 (0.03)					16649.4	1	GBLUP-A	2	26.59 (4.54)							127.03 (3.96)	0.17 (0.03)					16651.1
	2	PBLUP-AR	3	13.0 (5.2)					12.5 (4.3)		123.6 (4.0)	0.09 (0.03)			0.08 (0.03)	0.17 (0.02)	16646.2	2	GBLUP-AR	3	12.89 (4.52)					12.28(3.99)		123.64 (3.66)	0.09 (0.03)			0.08 (0.03)	0.17 (0.02)	16644.6
	3	PBLUP-ADR	4	5.1 (7.7)		16.5 (16.5)			3.8 (10.4)		123.6 (4.0)	0.03 (0.05)	0.11 (0.11)		0.03 (0.07)	0.17 (0.02)	16647.2	3	GBLUP-ADR	4	10.16 (6.19)		5.07 (8.90)			9.76 (6.02)		123.63 (3.99)	0.07 (0.04)	0.03 (0.06)		0.07 (0.04)	0.17 (0.02)	16646.3
	4	PBLUP-ADR-aa*	5															4	GBLUP-ADR-aa	5	7.33 (8.43)		1.88 (11.73)		9.06 (20.12)	6.71 (8.83)		123.63 (3.99)	0.05 (0.06)	0.01 (0.08)	0.06 (0.14)	0.11 (0.10)	0.17 (0.02)	16648.1
	5	PBLUP-ADR-ad*	5															5	GBLUP-ADR-ad	5	9.31 (6.13)		0 (0)		12.89 (20.47)	2.72 (11.82)		123.65 (3.99)	0.06 (0.04)	0 (0.09)	0.09 (0.14)	0.11 (0.08)	0.17 (0.02)	16647.9
	6	PBLUP-ADR-dd*	5															6	GBLUP-ADR-dd	5	10.44 (6.18)		2. 48 (10.79)		7.19 (17.99)	4.85 (13.86)		123.65 (3.99)	0.07 (0.04)	0.02 (0.07)	0.05 (0.12)	0.08 (0.06)	0.17 (0.02)	16648.2
DBH	1	PBLUP-A	6	60.0 (5.5)	8.8 (2.8)						313.4 (1.9)	0.16 (0.01)					64017.5	1	GBLUP-A	6	56.8 (5.6)	8.7 (2.7)						319.6 (5.3)	0.15 (0.01)					64023.2
	2	PBLUP-AR	8	57.4 (5.7)	5.9 (2.6)				0 (0)	8.1 (4.3)	313.8 (5.8)	0.15 (0.01)			0 (0)	0.15 (0.01)	64017.9	2	GBLUP-AR	8	31.2 (7.3)	6.4 (2.6)				14.8 (4.7)	7.5 (4.3)	313.7 (5.8)	0.09 (0.02)			0.04 (0.01)	0.13 (0.01)	64011.3
	3	PBLUP-ADR	10	36.9 (17.1)	0 (0)	14.6 (12.5)	14.1 (3.5)		0 (0)	0 (0)	313.6 (1.9)	0.10 (0.04)	0.04 (0.03)		0 (0)	0.14 (0.02)	64017.4	3	GBLUP-ADR	10	30.7 (8.9)	5.7 (4.1)	0.7 (9.5)	1.5 (7.4)		14.5 (6.3)	6.7 (5.9)	313.7 (5.8)	0.08 (0.02)	0.002 (0.024)		0.04 (0.02)	0.12 (0.01)	64015.2
	4	PBLUP-ADR-aa*	11															4	GBLUP-ADR-aa	11	30.7 (8.9)	5.7 (4.1)	0.7 (9.4)	1.5 (7.4)	0 (0)	14.5 (6.3)	6.7 (5.9)	313.7 (5.8)	0.08 (0.02)	0.002 (0.024)	0 (0)	0.04 (0.02)	0.12 (0.01)	64017.2
	5	PBLUP-ADR-ad*	11															5	GBLUP-ADR-ad	11	30.7 (8.9)	5.7 (4.1)	0.7 (9.4)	1.5 (7.4)	0 (0)	14.5 (6.3)	6.7 (5.9)	313.7 (5.8)	0.08 (0.02)	0.002 (0.024)	0 (0)	0.04 (0.02)	0.12 (0.01)	64017.2
	6	PBLUP-ADR-dd*	11															6	GBLUP-ADR-dd	11	30.7 (8.9)	5.7 (4.1)	0.7 (9.4)	1.5 (7.4)	0 (0)	14.5 (6.3)	6.7 (5.9)	313.7 (5.8)	0.08 (0.02)	0.002 (0.024)	0 (0)	0.04 (0.02)	0.12 (0.01)	64017.2
PILO	1	PBLUP-A	2	1.78 (0.14)							1.51 (0.05)	0.54 (0.02)					4583.16	1	GBLUP-A	2	1.73 (0.14)							1.53 (0.05)	0.53 (0.02)					4580.86
	2	PBLUP-AR	3	1.78 (0.14)					0 (0)		1.51 (0.05)	0.54 (0.02)			0 (0)	0.54 (0.02)	4585.16	2	GBLUP-AR	3	1.33 (0.20)					0.25 (0.11)		1.51 (0.05)	0.43 (0.05)			0.08 (0.04)	0.51 (0.02)	4576.9
	3	PBLUP-ADR	4	1.78 (0.14)		0 (0)			0 (0)		1.51 (0.05)	0.54 (0.02)	0 (0)		0 (0)	0.54 (0.02)	4587.16	3	GBLUP-ADR	4	1.17 (0.25)		0.29(0.26)			0.11 (0.16)		1.51 (0.05)	0.38 (0.07)	0.10 (0.09)		0.03 (0.05)	0.51 (0.02)	4577.66
	4	PBLUP-ADR-aa*	5															4	GBLUP-ADR-aa	5	1.17 (0.25)		0.29(0.26)		0 (0)	0.11 (0.16)		1.51 (0.05)	0.38 (0.07)	0.10 (0.09)	0 (0)	0.03 (0.05)	0.51 (0.02)	4579.66
	5	PBLUP-ADR-ad*	5															5	GBLUP-ADR-ad	5	1.17 (0.25)		0.29(0.26)		0 (0)	0.11 (0.16)		1.51 (0.05)	0.38 (0.07)	0.10 (0.09)	0 (0)	0.03 (0.05)	0.51 (0.02)	4579.66
	6	PBLUP-ADR-dd*	5															6	GBLUP-ADR-dd	5	1.17 (0.25)		0.29(0.26)		0 (0)	0.11 (0.16)		1.51 (0.05)	0.37 (0.07)	0.12 (0.09)	0 (0)	0.17 (0.05)	0.66 (0.02)	4579.66
BB	1	PBLUP-A	5	1.30 (0.07)	0.14 (0.01)						0.33 (0.007)	0.73 (0.01)					2671.29	1	GBLUP-A	5	1.25 (0.07)	0.13 (0.01)						0.33 (0.007)	0.73 (0.01)					2591.5
	2	PBLUP-AR	7	0.98 (0.23)	0.09 (0.02)				0.15 (0.12)	0.04 (0.01 )	0.33 (0.007)	0.62 (0.11)			0.09 (0.09)	0.71 (0.02)	2667.51	2	GBLUP-AR	7	1.05 (0.12)	0.08 (0.02)				0.09 (0.05)	0.04 (0.01)	0.32 (0.007)	0.66 (0.04)			0.05 (0.03)	0.72 (0.01)	2579.08
	3	PBLUP-ADR	9	0.98 (0.23)	0.09 (0.02)	0 (0)	0 (0)		0.15 (0.12)	0.04 (0.01)	0.33 (0.002)	0.62 (0.10)	0 (0)		0.09 (0.09)	0.71 (0.02)	2671.51	3	GBLUP-ADR	9	1.05 (0.12)	0.08 (0.02)	0 (0)	0(0)		0.09 (0.05)	0.04 (0.01)	0.33 (0.007)	0.66 (0.04)	0 (0)		0.05 (0.03)	0.72 (0.02)	2583.08
	4	PBLUP-ADR-aa*	10															4	GBLUP-ADR-aa	10	1.05 (0.12)	0.08 (0.02)	0 (0)	0(0)	0 (0)	0.09 (0.05)	0.04 (0.01)	0.32 (0.007)	0.66 (0.04)	0 (0)	0 (0)	0.05 (0.03)	0.72 (0.02)	2585.08
	5	PBLUP-ADR-ad*	10															5	GBLUP-ADR-ad	10	1.05 (0.12)	0.08 (0.02)	0 (0)	0(0)	0 (0)	0.09 (0.05)	0.04 (0.01)	0.32 (0.007)	0.66 (0.04)	0 (0)	0 (0)	0.05 (0.03)	0.72 (0.02)	2585.08
	6	PBLUP-ADR-dd*	10															6	GBLUP-ADR-dd	10	1.05 (0.12)	0.08 (0.02)	0 (0)	0(0)	0 (0)	0.09 (0.05)	0.04 (0.01)	0.33 (0.007)	0.66 (0.04)	0 (0)	0 (0)	0.05 (0.03)	0.72 (0.02)	2585.08
FD	1	PBLUP-A	2	0.014 (0.004)							0.201 (0.006)	0.06 (0.02)					-1354.29	1	GBLUP-A	2	0.015 (0.004)							0.208 (0.006)	0.07 (0.02)					-1357.04
	2	PBLUP-AR	3	0.014 (0.004)					0 (0)		0.208 (0.006)	0.06 (0.02)			0 (0)	0.06 (0.02)	-1352.29	2	GBLUP-AR	3	0.015 (0.005)					0 (0)		0.208 (0.007)	0.07 (0.02)			0 (0)	0.07 (0.02)	-1355.04
	3	PBLUP-ADR	4	0.014 (0.004)		0 (0)			0 (0)		0.208 (0.006)	0.06 (0.02)	0 (0)		0 (0)	0.06 (0.02)	-1350.29	3	GBLUP-ADR	4	0.015 (0.007)		0 (0)			0 (0)		0.208 (0.007)	0.07 (0.03)	0 (0)		0 (0)	0.07 (0.02)	-1353.04
	4	PBLUP-ADR-aa*	5															4	GBLUP-ADR-aa	5	0.015 (0.009)		0 (0)		0 (0.007)	0 (0)		0.208 (0.007)	0.07 (0.03)	0 (0)	0.001 (0.04)	0.001 (0.04)	0.07 (0.02)	-1351.04
	5	PBLUP-ADR-ad*	5															5	GBLUP-ADR-ad	5	0.015 (0.007)		0 (0)		0 (0)	0 (0)		0.208 (0.007)	0.07 (0.03)	0 (0)	0 (0)	0 (0)	0.07 (0.02)	-1351.04
	6	PBLUP-ADR-dd*	5															6	GBLUP-ADR-dd	5	0.015 (0.008)		0 (0)		0 (0)	0 (0)		0.208 (0.007)	0.07 (0.03)	0 (0)	0 (0)	0 (0)	0.07 (0.02)	-1351.04
* represents that a singularity was detected in average Information matrix. The related variance component etimate is not accurate. Thus, the results will not be shown in this Table.
The best model was determined as the model with the smallest value of AIC and differece between models with the same number of variance components was considered that those models has a approximate the same value of AIC.
the cell in AIC column is marked in orange represents that model or models are the bettest.

### Sheet: Table S2 LD decay
Table S2 LD decay value (i.e. distance) when =0.2 and the number of SNPs mapped to each chromosome
Chromosome	Distance (Kb)	No of SNPs
Chr 1	40.697	3809
Chr 2	33.672	3557
Chr 3	49.311	3804
Chr 4	40.218	3637
Chr 5	42.241	3559
Chr 6	44.004	3422
Chr 7	39.585	3991
Chr 8	37.673	3653			Total available number of SNPs in Norway spruce array.
Chr 9	54.622	3754			47445
Chr 10	49.518	3263
Chr 11	37.928	3158
Chr 12	48.922	3660
Whole	42.937
"Chr 13"		4178
SNPs in Chr 13 was not available to be mapped into fullly sorted 12 chromosomes in Norway spruce genome v2.

### Sheet: Table S3 GWAS
Table S3 Associated SNPs for six traits and the postion in each chromosome (Chr) of Norway spruce genome v2, postion, identity, in Norway spruce genome v1, reference allele (Allele_R), alternative allele (Allele_A), p value, adjusted p value (Benjamini & Hochberg, 1995) , minor allele frequence (MAF), number of observation (nobs), R2of MLM without the SNPs as fixed effect, R2 of MLM with the SNP …
No	SNP	Affy_SNP_ID	Contig_V1	SNP.ID.V1	Position_V1	Allele_R	Allele_A	Chr	Position	P.value	Adjusted.P.value	MAF	nobs	Rsquare.of.Model.without.SNP	Rsquare.of.Model.with.SNP	effect size	PVE	trait	Vpheno	PVE*
27	X21433_17705	Affx-571193544	MA_25430	MA_25430_17705	17705	A	G	12	280790484	1.33911e-36	6.22446e-32	0.297566	904	0.368343	0.419279	-0.498319	5.09362	Budburst stage (BB)	1.24169	8.36026
13	X13150_2774	Affx-570092052	MA_12842	MA_12842_2774**	2774	T	G	12	279019076	9.25657e-24	1.43421e-19	0.0879425	904	0.368343	0.410889	-0.744477	4.25459	Budburst stage (BB)	1.24169	7.16045
15	X14855_17028	Affx-570749389	MA_1405	MA_1405_17028	17028	T	C	1	691087655	1.39199e-24	3.23511e-20	0.202434	904	0.368343	0.39802	0.474363	2.96769	Budburst stage (BB)	1.24169	5.85178
38	X41175_4355	Affx-573830698	MA_8861	MA_8861_4355	4355	A	G	1	591784032	2.51134e-14	1.45915e-10	0.319137	904	0.368343	0.396655	-0.380295	2.83114	Budburst stage (BB)	1.24169	5.06168
5	X6611_21523	Affx-570567683	MA_10431814	MA_10431814_21523	21523	T	C	1	606586583	1.74567e-09	5.07138e-06	0.166482	904	0.368343	0.399566	-0.466911	3.12225	Budburst stage (BB)	1.24169	4.87268
31	X24409_4672	Affx-572571207	MA_343766	MA_343766_4672	4672	T	C	12	234113923	1.84391e-08	4.08136e-05	0.0696903	904	0.368343	0.401815	-0.672173	3.34715	Budburst stage (BB)	1.24169	4.71822
17	X15287_41700	Affx-573794829	MA_1482	MA_1482_41700	41700	A	G	1	771362976	6.90166e-18	5.34672e-14	0.243916	904	0.368343	0.388068	0.385786	1.97248	Budburst stage (BB)	1.24169	4.42098
28	X23752_4748	Affx-572545494	MA_323695	MA_323695_4748	4748	A	C	1	601546934	3.1384e-07	0.000520998	0.0835177	904	0.368343	0.389664	-0.588984	2.13205	Budburst stage (BB)	1.24169	4.27687
23	X17422_12811	Affx-570341977	MA_183042	MA_183042_12811	12811	A	G	1	668219088	5.47179e-17	3.63342e-13	0.0475664	904	0.368343	0.38308	-0.627984	1.47367	Budburst stage (BB)	1.24169	2.87771
2	X3745_25078	Affx-571903352	MA_104105	MA_104105_25078	25078	T	C	1	650283541	1.38744e-18	1.61227e-14	0.45354	904	0.368343	0.38408	0.265293	1.57364	Budburst stage (BB)	1.24169	2.80958
6	X6782_3362	Affx-570575410	MA_10432161	MA_10432161_3362	3362	A	T	1	704027301	3.70271e-18	3.44219e-14	0.216814	904	0.368343	0.383342	0.310822	1.4999	Budburst stage (BB)	1.24169	2.64236
8	X7839_21681	Affx-570618179	MA_10434337	MA_10434337_21681	21681	T	C	12	879457144	2.12913e-06	0.00274907	0.100664	904	0.368343	0.376709	-0.416201	0.836582	Budburst stage (BB)	1.24169	2.52591
41	X45836_2117	Affx-573506553	MA_9795402	MA_9795402_2117	2117	A	G	1	726812265	3.04057e-08	6.14487e-05	0.355088	904	0.368343	0.381342	-0.250994	1.29991	Budburst stage (BB)	1.24169	2.3237
34	X29262_6320	Affx-573812023	MA_4848	MA_4848_6320	6320	T	C	3	1091724770	5.27745e-10	1.81602e-06	0.108407	904	0.368343	0.37508	0.351715	0.67365	Budburst stage (BB)	1.24169	1.92585
1	X3320_1953	Affx-573676482	MA_10297479	MA_10297479_1953	1953	T	C	1	708695149	1.03115e-09	3.19531e-06	0.353429	904	0.368343	0.377713	-0.213521	0.936956	Budburst stage (BB)	1.24169	1.67809
29	X23842_20423	Affx-571264858	MA_32653	MA_32653_20423	20423	T	C	1	597423293	3.93303e-08	7.6173e-05	0.256084	904	0.368343	0.377543	-0.23237	0.919994	Budburst stage (BB)	1.24169	1.65685
21	X16073_3554	Affx-572214582	MA_167591	MA_167591_3554	3554	A	G	7	1198056264	2.10788e-08	4.45358e-05	0.438053	904	0.368343	0.375747	-0.197427	0.740346	Budburst stage (BB)	1.24169	1.54543
11	X9893_24993	Affx-570284019	MA_106464	MA_106464_24993	24993	A	C	1	798713973	6.46458e-09	1.6023e-05	0.0486726	904	0.368343	0.375155	0.418558	0.681145	Budburst stage (BB)	1.24169	1.3066
22	X17282_3413	Affx-572279623	MA_181819	MA_181819_3413	3413	T	G	2	919003417	2.42611e-09	6.63356e-06	0.25719	904	0.368343	0.372985	-0.199016	0.46419	Budburst stage (BB)	1.24169	1.21877
37	X40750_1094	Affx-573089615	MA_877219	MA_877219_1094	1094	A	G	9	606212734	7.27579e-08	0.000130074	0.371128	904	0.368343	0.373564	0.1752	0.522095	Budburst stage (BB)	1.24169	1.1539
39	X42760_2440	Affx-570409354	MA_917315	MA_917315_2440	2440	T	C	1	658133013	3.30009e-06	0.0041458	0.439159	904	0.368343	0.37394	-0.166128	0.559728	Budburst stage (BB)	1.24169	1.09487
36	X31922_37743	Affx-570734233	MA_579	MA_579_37743	37743	A	G	1	667709168	1.32527e-05	0.0157952	0.0735619	904	0.368343	0.374766	-0.305087	0.642239	Budburst stage (BB)	1.24169	1.02172
20	X15615_4683	Affx-570330465	MA_158372	MA_158372_4683	4683	T	G	13	565	8.7499e-07	0.00119621	0.313053	904	0.368343	0.375033	0.168902	0.668984	Budburst stage (BB)	1.24169	0.988156
19	X15573_10658	Affx-570330113	MA_158147	MA_158147_10658	10658	T	C	4	314861921	3.83576e-07	0.000614806	0.0735619	904	0.368343	0.373653	-0.29086	0.530955	Budburst stage (BB)	1.24169	0.928652
40	X43152_2897	Affx-570410357	MA_925044	MA_925044_2897	2897	T	C	11	891129427	1.04913e-05	0.0128331	0.261062	904	0.368343	0.372797	-0.166698	0.445373	Budburst stage (BB)	1.24169	0.863432
33	X28925_4913	Affx-572753088	MA_475545	MA_475545_4913	4913	T	C	5	723176750	6.99928e-08	0.000130074	0.253872	904	0.368343	0.372981	-0.16614	0.463785	Budburst stage (BB)	1.24169	0.842152
25	X19151_4787	Affx-572364207	MA_204187	MA_204187_4787	4787	A	C	13	3673	7.09725e-07	0.00099968	0.0602876	904	0.368343	0.372148	0.29473	0.380471	Budburst stage (BB)	1.24169	0.792663
26	X20109_768	Affx-572408006	MA_218055	MA_218055_768	768	T	G	12	234927539	1.49012e-07	0.000256533	0.148783	904	0.368343	0.372795	-0.195744	0.445183	Budburst stage (BB)	1.24169	0.781603
14	X14582_6273	Affx-570324664	MA_138810	MA_138810_6273	6273	T	C	4	1285571798	8.0313e-11	3.39374e-07	0.240597	904	0.368343	0.374393	-0.161622	0.60499	Budburst stage (BB)	1.24169	0.768742
9	X8781_957	Affx-570663687	MA_10436061	MA_10436061_957	957	A	C	7	642519457	5.39687e-12	2.7873e-08	0.30531	904	0.368343	0.372443	0.148512	0.409997	Budburst stage (BB)	1.24169	0.753479
10	X9659_14795	Affx-570919084	MA_10480	MA_10480_14795	14795	A	C	13	1915	1.24881e-06	0.00165849	0.111726	904	0.368343	0.370444	-0.214079	0.210132	Budburst stage (BB)	1.24169	0.732598
35	X31310_2132	Affx-570201937	MA_55505	MA_55505_2132	2132	T	G	1	409346047	4.17231e-07	0.000640568	0.085177	904	0.368343	0.372464	-0.232116	0.412039	Budburst stage (BB)	1.24169	0.676216
3	X4437_10412	Affx-570476308	MA_10427174	MA_10427174_10412	10412	T	C	6	443338826	4.16522e-05	0.0472214	0.0403761	904	0.368343	0.369876	-0.244571	0.153324	Budburst stage (BB)	1.24169	0.373294
32	X28472_6218	Affx-572729749	MA_464051	MA_464051_6218	6218	T	C	11	91815935	7.00446e-07	0.00099968	0.0497788	904	0.368343	0.369152	-0.202344	0.0808992	Budburst stage (BB)	1.24169	0.311937
18	X15394_4709	Affx-570102836	MA_15217	MA_15217_4709	4709	A	C	13	959	2.06959e-10	8.01657e-07	0.176991	904	0.368343	0.369677	-0.111889	0.133384	Budburst stage (BB)	1.24169	0.293729
4	X4716_85018	Affx-570487752	MA_10427774	MA_10427774_85018	85018	A	G	12	253980876	9.10187e-12	4.23073e-08	0.167035	904	0.368343	0.369721	-0.112541	0.137771	Budburst stage (BB)	1.24169	0.283837
12	X12338_43680	Affx-570954063	MA_12315	MA_12315_43680	43680	T	G	3	948750315	2.41621e-05	0.0280775	0.16427	904	0.368343	0.369651	-0.110192	0.130748	Budburst stage (BB)	1.24169	0.2685
7	X7278_943	Affx-570594579	MA_10433169	MA_10433169_943	943	T	C	8	745803434	1.59856e-08	3.71522e-05	0.0591814	904	0.368343	0.369831	0.170931	0.148785	Budburst stage (BB)	1.24169	0.26203
30	X24157_3731	Affx-572560271	MA_335329	MA_335329_3731	3731	T	C	12	364894744	4.27211e-07	0.000640568	0.0962389	904	0.368343	0.369319	-0.117077	0.0975384	Budburst stage (BB)	1.24169	0.192027
16	X14925_15963	Affx-570327953	MA_140859	MA_140859_15963	15963	T	C	13	1714	6.54955e-09	1.6023e-05	0.0160398	904	0.368343	0.369443	0.269482	0.109999	Budburst stage (BB)	1.24169	0.184609
24	X17704_29718	Affx-570343992	MA_185991	MA_185991_29718	29718	T	C	1	741758327	5.4697e-10	1.81602e-06	0.152102	904	0.368343	0.368451	-0.0345485	0.0107747	Budburst stage (BB)	1.24169	0.0247944
42	X3435_11555	Affx-571888512	MA_103270	MA_103270_11555	11555	T	G	5	796462801	2.63228e-09	0.000122353	0.0602876	904	0.167366	0.180705	5.86816	1.33389	Diameter at breast height (DBH)	89.6621	4.35159
43	X13585_11442	Affx-572104126	MA_131153	MA_131153_11442	11442	T	G	12	862375817	5.61126e-08	0.00130411	0.056969	904	0.167366	0.17936	-3.67353	1.19937	Diameter at breast height (DBH)	89.6621	1.61716
44	X14875_10137	Affx-570327569	MA_140579	MA_140579_10137	10137	A	G	2	458214399	4.56818e-06	0.0265423	0.375553	904	0.167366	0.176055	1.77085	0.868876	Diameter at breast height (DBH)	89.6621	1.6404
45	X15029_4191	Affx-572179944	MA_141499	MA_141499_4191	4191	T	C	4	236458430	1.12754e-05	0.0476459	0.045354	904	0.167366	0.182939	-5.00829	1.55729	Diameter at breast height (DBH)	89.6621	2.42246
46	X15302_6923	Affx-570101391	MA_14874	MA_14874_6923	6923	A	G	10	181794245	7.75506e-06	0.0380354	0.0514381	904	0.167366	0.180308	-4.29654	1.29421	Diameter at breast height (DBH)	89.6621	2.00913
47	X17762_24596	Affx-571080739	MA_18650	MA_18650_24596	24596	T	C	2	162001384	5.69608e-07	0.00529531	0.0824115	904	0.167366	0.174153	2.63954	0.67864	Diameter at breast height (DBH)	89.6621	1.1752
48	X22463_4302	Affx-570362565	MA_286876	MA_286876_4302	4302	T	G	10	1043126398	1.26273e-07	0.00195647	0.191372	904	0.167366	0.175926	2.02581	0.856005	Diameter at breast height (DBH)	89.6621	1.41659
49	X28194_11826	Affx-570189549	MA_45580	MA_45580_11826	11826	T	G	8	1082441193	1.42552e-06	0.0110435	0.121681	904	0.167366	0.18343	3.01346	1.60632	Diameter at breast height (DBH)	89.6621	2.16485
50	X37614_595	Affx-570420971	MA_7851434	MA_7851434_595	595	T	G	3	4203481	5.55697e-07	0.00529531	0.179757	904	0.167366	0.174662	2.09932	0.729591	Diameter at breast height (DBH)	89.6621	1.44946
51	X37691_7986	Affx-571650596	MA_78772	MA_78772_7986	7986	A	G	1	765166653	2.1422e-06	0.0142248	0.102323	904	0.167366	0.182398	3.40873	1.50314	Diameter at breast height (DBH)	89.6621	2.38068
52	X46173_5820	Affx-570265770	MA_99127	MA_99127_5820	5820	T	C	11	625396559	8.18282e-06	0.0380354	0.304757	904	0.167366	0.173511	1.61566	0.614458	Diameter at breast height (DBH)	89.6621	1.23371
53	X6847_2216	Affx-573745747	MA_10432281	MA_10432281_2216	2216	A	C	3	1274127104	1.44668e-07	0.00672446	0.215162	897	0.0313123	0.0415218	0.0564326	1.02096	Frost damage (FD)	0.08	1.34445
54	X46475_9483	Affx-571843157	MA_99855	MA_99855_9483	9483	A	C	3	910067984	3.84948e-07	0.00894657	0.20903	897	0.0313123	0.0478425	-0.0735121	1.65303	Frost damage (FD)	0.08	2.23371
55	X6843_15802	Affx-570577985	MA_10432277	MA_10432277_15802	15802	T	C	5	1326097780	8.32981e-12	3.87186e-07	0.130701	899	0.0352059	0.0536204	2.88369	1.84146	Height at field age 12 (HT12)	73.067	2.58615
56	X15029_4191	Affx-572179944	MA_141499	MA_141499_4191	4191	T	C	4	236458430	5.12608e-09	5.95676e-05	0.0456062	899	0.0352059	0.0522758	-4.55805	1.707	Height at field age 12 (HT12)	73.067	2.47525
57	X32170_3983	Affx-571497004	MA_58887	MA_58887_3983	3983	A	G	7	855436938	3.64532e-10	8.47208e-06	0.147942	899	0.0352059	0.0492667	-3.12058	1.40609	Height at field age 12 (HT12)	73.067	3.36001
58	X40724_2021	Affx-570426132	MA_8767694	MA_8767694_2021	2021	T	G	1	1408628563	2.85417e-09	4.42225e-05	0.17297	899	0.0352059	0.0548004	2.68981	1.95945	Height at field age 12 (HT12)	73.067	2.83298
59	X4078_580	Affx-573700607	MA_10426360	MA_10426360_580	580	A	C	11	3512754	4.7036e-08	0.000728776	0.26604	904	0.131487	0.142791	-0.630697	1.13037	Height at field age 6 (HT6)	8.29653	1.87238
60	X13585_11442	Affx-572104126	MA_131153	MA_131153_11442	11442	T	G	12	862375817	5.25775e-06	0.0244391	0.056969	904	0.131487	0.142328	-1.07153	1.08405	Height at field age 6 (HT6)	8.29653	1.48699
61	X16229_26240	Affx-572222784	MA_169910	MA_169910_26240	26240	T	C	12	603629912	1.33894e-06	0.00777959	0.150442	904	0.131487	0.140144	0.662138	0.865618	Height at field age 6 (HT6)	8.29653	1.35081
62	X18886_56092	Affx-570135724	MA_20138	MA_20138_56092	56092	T	C	12	712866330	9.40144e-08	0.00109249	0.243363	904	0.131487	0.138788	-0.563817	0.730019	Height at field age 6 (HT6)	8.29653	1.41108
63	X18984_46909	Affx-570137582	MA_20247	MA_20247_46909	46909	T	C	5	1127062482	3.47647e-08	0.000728776	0.112832	904	0.131487	0.141639	-0.882449	1.01513	Height at field age 6 (HT6)	8.29653	1.8791
64	X22233_2222	Affx-570156614	MA_28019	MA_28019_2222	2222	T	C	7	68599468	3.08994e-07	0.00239378	0.109513	904	0.131487	0.139791	0.777395	0.830325	Height at field age 6 (HT6)	8.29653	1.42073
65	X29076_2649	Affx-570192416	MA_47951	MA_47951_2649	2649	T	C	13	1032	6.05425e-07	0.00402019	0.160951	904	0.131487	0.140109	0.667821	0.862141	Height at field age 6 (HT6)	8.29653	1.4519
66	X33696_711	Affx-570394302	MA_649081	MA_649081_711	711	T	C	5	802115032	9.392e-14	4.36559e-09	0.27323	904	0.131487	0.142995	0.700448	1.15075	Height at field age 6 (HT6)	8.29653	2.34861
67	X34215_4749	Affx-571557162	MA_66718	MA_66718_4749	4749	T	C	8	624838340	1.67793e-07	0.00155987	0.109513	904	0.131487	0.135524	0.663349	0.403642	Height at field age 6 (HT6)	8.29653	1.03445
68	X34702_10509	Affx-570218709	MA_68521	MA_68521_10509	10509	T	C	10	909225776	5.93962e-06	0.0250987	0.0813053	904	0.131487	0.137731	-0.714242	0.624387	Height at field age 6 (HT6)	8.29653	0.918574
69	X43127_2983	Affx-573445813	MA_9247233	MA_9247233_2983	2983	T	C	2	777197125	2.69041e-06	0.0138951	0.17146	904	0.131487	0.139156	-0.572422	0.766892	Height at field age 6 (HT6)	8.29653	1.12213
70	X1001_24960	Affx-573788144	MA_10	MA_10_24960	24960	A	G	2	986458483	2.00903e-09	2.44826e-05	0.369248	891	0.348053	0.35346	0.236348	0.540721	PILO	2.65986	0.978255
71	X2275_506	Affx-573613544	MA_10192130	MA_10192130_506	506	T	G	11	593037927	2.83653e-07	0.00263695	0.0246914	891	0.348053	0.355327	-0.758179	0.727481	PILO	2.65986	1.04088
72	X2606_200	Affx-573632727	MA_10227399	MA_10227399_200	200	T	C	11	660698706	1.14815e-06	0.00667102	0.455107	891	0.348053	0.354083	-0.228935	0.603044	PILO	2.65986	0.977285
73	X3924_10269	Affx-570454089	MA_10426068	MA_10426068_10269	10269	T	G	5	853551839	2.10685e-09	2.44826e-05	0.492144	891	0.348053	0.35548	-0.276915	0.742722	PILO	2.65986	1.44111
74	X6629_13207	Affx-570568444	MA_10431856	MA_10431856_13207	13207	A	C	6	245230605	6.43872e-06	0.0272077	0.463524	891	0.348053	0.356578	-0.265361	0.852521	PILO	2.65986	1.31665
75	X14588_7639	Affx-570324808	MA_138917	MA_138917_7639	7639	T	C	7	842492850	5.54595e-37	2.57787e-32	0.0325477	891	0.348053	0.35807	-2.26941	1.00179	PILO	2.65986	12.194
76	X18878_592	Affx-572355034	MA_201257	MA_201257_592	592	T	G	7	432709446	1.95357e-06	0.010053	0.241863	891	0.348053	0.355245	-0.293023	0.719207	PILO	2.65986	1.18383
77	X22018_2205	Affx-570361104	MA_273566	MA_273566_2205	2205	T	G	7	1218545623	9.07947e-06	0.0351693	0.14927	891	0.348053	0.355076	0.372919	0.70231	PILO	2.65986	1.3279
78	X25184_2598	Affx-570370564	MA_367278	MA_367278_2598	2598	C	G	1	555593000	6.91855e-10	1.60794e-05	0.431538	891	0.348053	0.362156	-0.390306	1.41037	PILO	2.65986	2.80998
79	X27352_6954	Affx-572681675	MA_429960	MA_429960_6954	6954	T	C	5	831198402	1.08951e-06	0.00667102	0.103255	891	0.348053	0.352548	0.335052	0.449556	PILO	2.65986	0.781582
80	X33087_7242	Affx-570210671	MA_62360	MA_62360_7242	7242	T	C	5	160370184	3.93107e-07	0.0030454	0.176207	891	0.348053	0.354419	0.355122	0.636624	PILO	2.65986	1.37647
81	X41773_1615	Affx-573411078	MA_8977763	MA_8977763_1615	1615	T	G	7	1149586999	2.16277e-06	0.010053	0.0650954	891	0.348053	0.355777	0.549129	0.772479	PILO	2.65986	1.37987
82	X41782_1240	Affx-573116426	MA_897903	MA_897903_1240	1240	T	C	7	209185728	9.91671e-06	0.0354576	0.0538721	891	0.348053	0.353396	0.443869	0.53436	PILO	2.65986	0.755082
PVE* indicate that percentage of variance explained by SNP is estimated by the equation described in Shim et al. (2015), in which the equation consider minor allele frequency effect.
** Position within 400 bp from a previously detected significant SNP-Bud burst association detected by Chen et al. (2021).
Shim, H., Chasman, D.I., Smith, J.D., Mora, S., Ridker, P.M., Nickerson, D.A., Krauss, R.M., and Stephens, M. 2015. A multivariate genome-wide association analysis of 10 LDL subfractions, and their response to statin treatment, in 1868 Caucasians. PloS one 10(4):e0120758-e0120758.

### Sheet: Table S4 heritability
Table S4 Clone mean narrow-sense heritability for PBLUP and GBLUP, and its square root of PBLUP and GBLUP
Model		HT6	HT12	DBH	PILO	BB	FD
PBLUP		0.52 (0.12)	0.18 (0.12)	0.48 (0.18)	0.76 (0.02)	0.79 (0.15)	0.14 (0.07)
GBLUP		0.49 (0.08)	0.19 (0.09)	0.32 (0.10)	0.75 (0.02)	0.83 (0.07)	0.15 (0.06)
PBLUP		0.72	0.42	0.69	0.87	0.89	0.37
GBLUP		0.7	0.44	0.57	0.87	0.91	0.39

### Sheet: Table S5 Number of clone
Table S5 New Family identity and the number of clones for the new family identity.
New_Family	Number of clones
S213_S096	56
S086_S825	55
S230_S372	53
S356_S709	51
S708_S406	49
S564_S876	48
S567_S961	48
S029_S253	47
S116_S305	43
S435_NA	32
S435_S242	19
S293_S253	18
S359_S242	18
S441_S825	18
S994_S469	18
S113_S100	17
S193_S181	17
S207_S170	17
S207_S305	17
S233_S148	17
S265_S222	17
S378_S709	17
S427_S897	17
S618_S096	17
S148_S430	16
S640_S372	16
S022_S553	15
S981_S469	15
S148_S441	14
S360_NA	13
S599_NA	13
S798_NA	12
S469_NA	8
S469_S769	8
S029_NA	6
S435_Unknown2	6
S567_NA	6
S356_NA	4
S116_NA	3
S116_S356	3
S116_S994	2
S360_S470	2
S599_S769	2
S798_Unknown1	2
S022_S378	1
S022_Unknown4	1
S360_Unknown1	1
S360_Unknown3	1
S378_Unknown4	1
S435_S356	1
S469_Unknown6	1
S567_Unknown5	1
S599_Unknown6	1
S798_S406	1
S798_Unknown3	1
S798_Unknown5	1

### Sheet: Table S6 summary of basic stati
Table S6 Descriptive statistics of traits measured and analyzed for the Norway spruce in four sites
Trait	S1387	S1388	S1389	S1390	N	Mean	SD	Min	Max	CV	Unit
HT6	√	√	√	√	914	26.7	3.5	16.3	36.7	0.131	dm
HT12	√				909	67	10.8	14	111	0.161	dm
DBH	√	√	√	√	914	81.9	10.4	41.6	122.3	0.127	mm
PILO	√				900	19.1	1.9	13.5	26.3	0.099	mm
BB		√	√	√	914	4.4	1.1	1.6	6	0.25	Category
FD		√			908	0.38	0.4	0	2	1.052	Category
Abbreviation: HT6, total tree height at age six; HT12, total tree height at age 12; DBH, diameter at breast height at age 12; PILO, Pilodyn penetration; BB, budburst stage; FD, frost damage of fresh new buds.
